# Emergence of neocortical function in heterotopic neurons

**DOI:** 10.1101/2024.01.17.576031

**Authors:** Sergi Roig-Puiggros, Maëlle Guyoton, Dmitrii Suchkov, Aurélien Fortoul, Sabine Fièvre, Giulio Matteucci, Emma Maino, Charlie G. Foucher, Daniel Fuciec, Esther Klingler, Fiona Francis, Marat Minlebaev, Sami El-Boustani, Françoise Watrin, Jean-Bernard Manent, Denis Jabaudon

## Abstract

Brains come in various sizes and shapes, yet how neuronal position constrains the type of circuits that they can form remains largely unknown. The spatial layout of anatomical structures with corresponding functions varies widely across species (*J*-*4*). Also, during evolution, anatomical structures have duplicated and then diverged to generate new circuits and functions (*5*, *6*). Thus, it is critical to understand how the position of neurons constrains their integration into circuits and, ultimately, their function. To address this question, we studied *EmlJ* knockout mice in which subsets of neocortical neurons form a new structure below the neocortex termed heterotopia (Ht). We examined how this new location affects the molecular identity, topography, input-output circuit connectivity, electrophysiology, and functional properties of these neurons. Our results reveal a striking conservation of the cellular features and circuit properties of Ht neurons, despite their abnormal location and misorientation. Supporting this observation, these neurons were able to functionally substitute for overlying neocortical neurons in a behaviorally relevant task when the latter were optogenetically silenced. Hence, specific neuronal identities and associated function can be reproduced in altered anatomical settings, revealing a remarkable level of self-organization and adaptability of neocortical circuits.
