## Supplementary material for "Emergence of neocortical function in heterotopic neurons": Table_1

### Sheet: Gene_panel
Genes
Abca8a
Abi3bp
Ache
Acta2
Adamts1
Adamts18
Adamts2
Adamts6
Adamtsl1
Adarb2
Adcyap1
Adgrl2
Adgrv1
Aff2
Alcam
Aldh1a3
Aldh1l1
Aldoc
Anln
Ap1s2
Apln
Apoe
Aqp4
Arc
Arhgap24
Arid1b
Arpp21
Arx
Ascl1
Astn2
Atxn1
Auts2
B3gat2
Bcl11a
Bcl11b
Bcl6
Bhlhe22
Bicc1
Bmp4
Bmp6
Bmper
Boc
Btbd17
Btg1
C4b
Cadm1
Calb1
Calb2
Car10
Cav1
CCbe1
Cck
Cckbr
Ccn2
Ccnd2
Cd244a
Cd68
Cdh12
Cdh13
Cdh18
Cdh4
Cdh8
Cdh9
Cdon
Cebpd
Celf2
Cemip2
Chat
Chd7
Chl1
Chrdl1
Chrm2
Chst11
Chst9
Cited2
Clstn2
Clu
Cnr1
Cntn2
Cntn3
Cntn5
Cntn6
Col11a1
Col23a1
Col4a1
Cpne5
Crabp1
Crh
Crhbp
Crym
Ctps
Cttnbp2
Cux1
Cux2
Cx3cr1
Cxcl14
Cxcr4
Cyp19a1
Cyp26b1
Dbx1
Dbx2
Dcc
Dcx
Dgcr8
Dgkb
Diaph3
Dkk3
Dmrt3
Dmrta1
Dmrta2
Dpp10
Dpysl3
Dscaml1
Ebf1
Ebf2
Edil3
Efna5
Efnb2
Efnb3
Egfem1
Egfr
Emid1
Emx1
Emx2
Eomes
Epha3
Epha4
Epha6
Epha8
Ephb1
Ephb6
Epn2
Erbb4
Ess2
Etv1
Etv5
Fabp5
Fabp7
Fam172a
Fam210b
Fap
Fat3
Fbln2
Fbxo2
Fezf2
Fgf13
Fgf15
Fgf17
Fgf8
Fgfbp3
Fgfr2
Fgfr3
Filip1
Flrt2
Flrt3
Fn1
Fos
Foxg1
Foxj1
Foxn3
Foxp1
Foxp2
Foxp4
Frmd4b
Fstl4
Fxyd1
Fyb2
Gad1
Gad2
Gadd45g
Gas1
Gbx2
Gfap
Gfra1
Gli3
Gnao1
Gnb1l
Gpc5
Gpm6a
Gpr37l1
Gpr88
Gria1
Gria2
Gria3
Grik2
Grin2b
Grin3a
Grm1
Grm2
Grm8
H2afz
Hacd2
Hes1
Hexb
Hey1
Hgf
Hmga2
Hmgb2
Hopx
Hs3st5
Hspa2
Hspb3
Htr3a
Iba1
Id1
Id2
Id3
Id4
Igf2
Igfbp2
Igfbp5
Igsf11
Inhba
Inpp5d
Itpr1
Itpr2
Jun
Junb
Jund
Kcnab1
Kcnab3
Kcnc2
Kcnh1
Kcnh5
Kcnip2
Kcnt2
Kif26a
Kirrel3
Klf12
Klf2
Klhl29
L3mbtl4
Lamp1
Lamp5
Ldb2
Ldb2
Lef1
Lhx2
Lhx6
Lhx9
Lmo3
Lmo4
Lmx1a
Lpl
Lratd2
Lrp1b
Lsamp
Mbp
Mdga1
Mecom
Mef2c
Meis2
Mfge8
Mki67
Mpped2
Mrc1
Mtf2
Nav1
Nav2
Ncam1
Ndn
Ndst4
Nectin3
Negr1
Nes
Neurod2
Neurod6
Nfia
Nfib
Nfix
Nhlh1
Nhlh2
Nkain2
Nkain3
Nkx2-1
Nlgn1
Nlgn3
Nnat
Nnmt
Notch2
Npas3
Nr2f1
Nr2f2
Nr4a1
Nr4a2
Nrg1
Nrp1
Nrp2
Nrxn1
Ntf3
Ntn1
Ntn4
Ntng1
Ntng2
Ntrk2
Nxph1
Olig1
Olig2
Oma1
Otx1
Otx2
Pappa2
Pard3b
Pax6
Pbx1
Pbx3
Pcdh11x
Pcdh8
Pcdh9
Pcp4
Pde1a
Pdgfra
Pdzrn3
Phactr3
Phc3
Pigk
Plp1
Plxna4
Plxnc1
Plxnd1
Pou2f1
Pou3f2
Ppp1r1b
Prex2
Prom1
Prox1
Ptchd4
Pthlh
Ptn
Ptprk
Ptprm
Ptprz1
Pvalb
Qk
Rab3b
Ralyl
Rapgef6
Rara
Rarb
Rasgrf2
Rbfox1
Rbfox3
Rbp4
Reln
Rgs3
Rgs5
Rgs6
Rmst
Robo1
Robo2
Robo3
Rora
Rorb
Rspo2
Rspo3
Rxrg
Ryr3
S100a10
S100a6
S100b
Satb1
Satb2
Scn1a
Scube1
Sdk1
Sdk2
Sema3a
Sema3c
Sema3e
Sema5a
Sema6a
Serpine2
Serpinf1
Sfrp1
Sfrp2
Sgcd
Sgcz
Shh
Shisa9
Sim1
Six3
Slc17a6
Slc17a7
Slc1a3
Slc2a13
Slc32a1
Slc7a10
Slit1
Slit2
Slit3
Smarca2
Snhg11
Socs3
Sox10
Sox11
Sox2
Sox4
Sox5
Sox9
Sp8
Sparc
Sparcl1
Srgap2
Sst
St6galnac3
St6galnac5
Sulf1
Sulf2
Syt4
Syt6
Syt9
Tafa1
Tafa2
Tafa5
Tanc1
Tbc1d5
Tbr1
Tenm3
Thsd4
Timp4
Tle3
Tle4
Tmem108
Tmem117
Tmem163
Tnc
Top2a
Tox
Tox2
Trib2
Trim2
Trim67
Trim9
Tshz1
Tshz2
Ttr
Tuba1a
Tubb2a
Tubb3
Ufd1
Unc13c
Unc5c
Unc5d
Vegfa
Vim
Vip
Vtn
Wnt2b
Wnt3a
Wnt5b
Wnt7b
Wnt8b
Xist
Zbtb16
Zbtb18
Zbtb20
Zbtb7c
Zfhx3
Zfhx4
Zfp36
Zfp536
Zfp804b
Zfpm2
Zmat4
