## Supplementary material for "Emergence of neocortical function in heterotopic neurons": Table_2

### Sheet: table_S2
gene	weight
Tshz2	-0.402431
Nfix	-0.319401
Zfpm2	-0.316909
Cadm1	-0.265421
Dkk3	-0.244864
Sfrp1	-0.214844
Ndst4	-0.184113
Nnat	-0.169874
Slc17a6	-0.165541
Pou3f2	-0.154798
Ldb2	-0.147179
Notch2	-0.145808
Kcnab3	-0.143238
Hopx	-0.139767
Fxyd1	-0.137057
Igfbp5	-0.136117
St6galnac5	-0.134599
Kcnab1	-0.127378
Pcdh8	-0.111539
Sgcz	-0.109044
Gfap	-0.103991
Ryr3	-0.103609
Fbln2	-0.0980179
Foxg1	-0.0953993
Vim	-0.0932526
Rgs5	-0.0889407
Pvalb	-0.0863335
Adamts2	-0.086008
Snhg11	-0.0814228
Tenm3	-0.0715457
Grm1	-0.0698427
Efnb3	-0.0675055
Adamts6	-0.0653566
Lmo4	-0.0534723
Nxph1	-0.00908462
Slc7a10	0.00782011
Abi3bp	0.0592084
Car10	0.0742059
Fat3	0.0832577
Nfia	0.0851153
Ephb1	0.0890599
Adgrl2	0.0937224
Grin2b	0.100934
Aqp4	0.101821
Gpm6a	0.107774
Rbfox3	0.108929
Ppp1r1b	0.109171
Robo1	0.113135
S100b	0.118806
Robo2	0.12131
Foxp1	0.124688
Col23a1	0.126614
Ptn	0.13061
Kif26a	0.130643
Rbfox1	0.137371
Fgf13	0.138168
Syt6	0.139519
Trim9	0.147703
Klhl29	0.149724
Adamts18	0.17013
Tbr1	0.173891
Otx1	0.175872
Kirrel3	0.191287
Kcnip2	0.207746
Igfbp2	0.210286
Slc17a7	0.247085
Hgf	0.268229
Zfp536	0.271749
Cdh13	0.275335
Cyp26b1	0.352359
